# G-quadruplexes are promoter elements controlling nucleosome exclusion and RNA polymerase II pausing

**DOI:** 10.1101/2023.02.24.529838

**Authors:** Cyril Esnault, Encar Garcia-Oliver, Amal Zine El Aabidine, Marie-Cécile Robert, Talha Magat, Kevin Gawron, Eugénia Basyuk, Magda Karpinska, Alexia Pigeot, Anne Cucchiarini, Yu Luo, Daniele Verga, Raphael Mourad, Ovidiu Radulescu, Jean-Louis Mergny, Edouard Bertrand, Jean-Christophe Andrau

**Affiliations:** Institut de Génétique Moléculaire de Montpellier, University of Montpellier, CNRS-UMR 5535, 1919 Route de Mende, 34293 cedex 5, Montpellier, France; Institut de Génétique Humaine, CNRS-UMR9002, University of Montpellier, 141 rue de la Cardonille, 34396, Montpellier, France; Laboratoire de Microbiologie Fondamentale et Pathogénicité, CNRS-UMR 5234, Université de Bordeaux, Bordeaux, France; Laboratoire d’Optique et Biosciences, Ecole Polytechnique, CNRS, Inserm, Institut Polytechnique de Paris 91128 Palaiseau, France; Université Paris Saclay, CNRS UMR9187, INSERM U1196, Institut Curie, Orsay, France; LBCMCP, Centre de Biologie Intégrative (CBI), Université de Toulouse, CNRS, UPS, 31062 Toulouse, France; Laboratory of Pathogen Host Interactions, UMR CNRS 5235, University of Montpellier, Montpellier, France; Equipe labélisée Ligue Nationale Contre le Cancer, Montpellier

## Abstract

Despite their central role in transcription, it has been difficult to define universal sequences associated to eukaryotic promoters. Within chromatin context, recruitment of the transcriptional machinery requires opening of the promoter but how DNA elements could contribute to this process has remained elusive. Here, we show that G-quadruplex (G4) secondary structures are highly enriched mammalian core promoter elements. G4s are located at the deepest point of nucleosome exclusion at promoters and correlate with maximum promoter activity. We found that experimental G4s exclude nucleosomes both *in vivo* and *in vitro* and display a strong positioning potential. At model promoters, impairing G4s affected both transcriptional activity and chromatin opening. G4 destabilization also resulted in an inactive promoter state and affected transition to effective RNA production in live imaging experiments. Finally, G4 stabilization resulted in global reduction of proximal promoter pausing. Altogether, our data introduce G4s as *bona fide* promoter elements allowing nucleosome exclusion and facilitating pause release by the RNA Polymerase II.
