## Supplemental Table 1 for "G-quadruplexes are promoter elements controlling nucleosome exclusion and RNA polymerase II pausing"

### Sheet: TableS1
Extended data table 1: Genomic files
	Cell type	Experiment	Mark/Type	Source	published/this study	Ref
1	Raji	Mnase-seq	Mnase-seq_T0_PDS1	Ours	this study	Esnault et al.
2	Raji	Mnase-seq	Mnase-seq_T0_PDS2	Ours	this study	Esnault et al.
3	Raji	Mnase-seq	Mnase-seq_T10_PDS1	Ours	this study	Esnault et al.
4	Raji	Mnase-seq	Mnase-seq_T10_PDS2	Ours	this study	Esnault et al.
5	Raji	Mnase-seq	Mnase-seq_T30_PDS1	Ours	this study	Esnault et al.
6	Raji	Mnase-seq	Mnase-seq_T30_PDS2	Ours	this study	Esnault et al.
7	Raji	Mnase-seq	Mnase-seq_T60_PDS1	Ours	this study	Esnault et al.
8	Raji	Mnase-seq	Mnase-seq_T60_PDS2	Ours	this study	Esnault et al.
9	Raji	Mnase-seq	Mnase-seq_Amanitin_18h	Ours	this study, experiment performed as in Fenouil et al., 2012	Esnault et al.
10	Raji	ChIP-seq	PolII_T0_PDS1	Ours	this study	Esnault et al.
11	Raji	ChIP-seq	PolII_T0_PDS2	Ours	this study	Esnault et al.
12	Raji	ChIP-seq	PolII_T10_PDS1	Ours	this study	Esnault et al.
13	Raji	ChIP-seq	PolII_T10_PDS2	Ours	this study	Esnault et al.
14	Raji	ChIP-seq	PolII_T30_PDS1	Ours	this study	Esnault et al.
15	Raji	ChIP-seq	PolII_T30_PDS2	Ours	this study	Esnault et al.
16	Raji	ChIP-seq	PolII_T60_PDS1	Ours	this study	Esnault et al.
17	Raji	ChIP-seq	PolII_T60_PDS2	Ours	this study	Esnault et al.
18	Raji	ChIP-seq	PolII_a-amanitin_18h	Ours	this study, experiment performed as in Fenouil et al., 2012	Esnault et al.
19	Raji	ChIP-seq	PolII_a-amanitin_T0	GSE38577	published	Fenouil et al., Genome Res. 2012 22: 2399-2408
20	Raji	ChIP-seq	PolII_a-amanitin_T24	GSE38577	published	Fenouil et al., Genome Res. 2012 22: 2399-2408
21	Raji	ChIP-seq	PolII_a-amanitin_T36	GSE38577	published	Fenouil et al., Genome Res. 2012 22: 2399-2408
22	Raji	ChIP-seq	H3H4me3	GSE52914	published	Descostes et al., eLife 2014;3:e02105
23	Raji	ChIP-seq	H3K27ac	GSE52914	published	Descostes et al., eLife 2014;3:e02105
24	Raji	RNA-seq	small_RNAs	GSE52914	published	Descostes et al., eLife 2014;3:e02105
25	Raji	ss-DNA	ss-DNA	SRA072844	published	Kouzine et al. , Cell. 2013 May 23;153(5):988-99.
26	Raji	RNA-seq	ChrRNA_T0_PDS1	Ours	Ours, submited manuscript in revision	Garcia-Oliver et al. , In revision at Nat Genet
27	Raji	RNA-seq	ChrRNA_T0_PDS2	Ours	Ours, submited manuscript in revision	Garcia-Oliver et al. , In revision at Nat Genet
28	Raji	RNA-seq	ChrRNA_T10_PDS1	Ours	Ours, submited manuscript in revision	Garcia-Oliver et al. , In revision at Nat Genet
29	Raji	RNA-seq	ChrRNA_T10_PDS2	Ours	Ours, submited manuscript in revision	Garcia-Oliver et al. , In revision at Nat Genet
30	K562	ChIP-exo	PolII-Chipexo	SRA067908	published	Pugh and Venters, PLoS ONE 11(2): e0149339.
31	K562	ChIP-exo	TBP-Chipexo	SRA067908	published	Pugh and Venters, PLoS ONE 11(2): e0149339.
32	K562	ChIP-exo	TFIIB-Chipexo	SRA067908	published	Pugh and Venters, PLoS ONE 11(2): e0149339.
33	K562	ChIP-seq	CTCF	GSE30263	published	Maurano et al., Nat Genet 2015 Dec;47(12):1393-401.
34	K562	ChIP-seq	G4-ChIP	GSE107690	published	Mao et al., Nat Struct Mol Biol 2018 Oct;25(10):951-957.
35	K562	ChIP-seq	H3K27ac	ENCODE/Uw	published	The ENCODE Project Consortium
36	K562	ChIP-seq	H3K4me1	GSE31755	published	The ENCODE Project Consortium
37	K562	ChIP-seq	H3K4me3	ENCODE/Uw	published	The ENCODE Project Consortium
38	K562	ChIP-seq	PolII	ENCODE/HAIB	published	The ENCODE Project Consortium
39	K562	ChIP-seq	SP1	ENCODE/HAIB	published	The ENCODE Project Consortium
40	K562	Mnase-seq	Mnase-seq	ENCODE	published	The ENCODE Project Consortium
41	K562	RNA-seq	CAGE	FANTOM consortium	published	FANTOM consortium
42	K562	RNA-seq	ChrRNA	GSE90238	published	The ENCODE Project Consortium, Nature 2012 Sep 6;489(7414):57-74.
43	K562	SURE	SURE promoter assay	GSE78709	published	Van Arensbergen et al., Nat Biotechnol 2017 Feb;35(2):145-153.
44	K562	RNA-seq	GRO-CAP	GSE60456	published	Core et al. , Nat Genet. 2014 Dec;46(12):1311-20.
45	K562	G4access	G4s in open chromatin	GSEXXXX	Ours, submited manuscript in revision	Garcia-Oliver et al. , In revision at Nat Genet
46	K562	R-loop	R-ChIP	GSE97072	published	Chen et al. , Mol cell. 2017 Nov 16;68(4):745-757.
47	K562	ChIP-seq	H3K27me3	GSE51334	published	The ENCODE Project Consortium
48	DP (Mouse CD4+ CD8+ T cells )	ChIP-seq	H3K27ac	GSE29362	published	Koch et al., Nat Struct Mol Biol 2011 Jul 17;18(8):956-63.
49	DP (Mouse CD4+ CD8+ T cells )	ChIP-seq	H3K4me3	GSE29362	published	Koch et al., Nat Struct Mol Biol 2011 Jul 17;18(8):956-63.
50	DP (Mouse CD4+ CD8+ T cells )	ChIP-seq	Mnase-seq	GSE29362	published	Koch et al., Nat Struct Mol Biol 2011 Jul 17;18(8):956-63.
51	DP (Mouse CD4+ CD8+ T cells )	ChIP-seq	PolII	GSE29362	published	Koch et al., Nat Struct Mol Biol 2011 Jul 17;18(8):956-63.
52	DP (Mouse CD4+ CD8+ T cells )	ChIP-seq	TBP	GSE29362	published	Koch et al., Nat Struct Mol Biol 2011 Jul 17;18(8):956-63.
53	DP (Mouse CD4+ CD8+ T cells )	ChIP-seq	TFIIB	GSE29362	published	Koch et al., Nat Struct Mol Biol 2011 Jul 17;18(8):956-63.
54	DP (Mouse CD4+ CD8+ T cells )	RNA-seq	small_RNAs	GSE38577	published	Fenouil et al., Genome Res. 2012 22: 2399-2408
55	DP (Mouse CD4+ CD8+ T cells )	Mnase-seq	Mnase-seq	GSE38577	published	Fenouil et al., Genome Res. 2012 22: 2399-2408
56	ES cells	G4access	G4s in open chromatin	GSE187007	Ours, submited manuscript in revision	Garcia-Oliver et al. , In revision at Nat Genet
57	ES cells	CUT&TAG	G4-CUT&TAG	GSE173103	published	Lyu et al., Nucleic Acids Res. 2022 Feb 22;50(3):e13
58	In vitro reconstituted chromatin from naked DNA and recombinant histones (Human CD4+ T cells )	Mnase-seq	In_Vitro_nucl	GSE25133	published	Valouev et al., Nature 2011 May 22;474(7352):516-20.
59	In vitro G4 assessment	G4seq	G4s in vitro	GSE63874	published	Chambers et al. , Nat Biotech. 2015 Aug; 33(8): 879-881
60	Human genome	G4Hunter prediction	G4Hunter2.0 track	Ours	This study based on Bedrat et al., 2016	Bedrat et al., 2016 Nucleic Acids Res. 2016 Feb 29; 44(4): 1746–1759.
61	Human genome	G4Hunter prediction	G4Hunter1.5 track	Ours	This study based on Bedrat et al., 2016	Bedrat et al., 2016 Nucleic Acids Res. 2016 Feb 29; 44(4): 1746–1759.
62	Mouse genome	G4Hunter prediction	G4Hunter2.0 track	Ours	This study based on Bedrat et al., 2016	Bedrat et al., 2016 Nucleic Acids Res. 2016 Feb 29; 44(4): 1746–1759.
63	Mouse genome	G4Hunter prediction	G4Hunter1.5 track	Ours	This study based on Bedrat et al., 2016	Bedrat et al., 2016 Nucleic Acids Res. 2016 Feb 29; 44(4): 1746–1759.
