## Supplemental Table 2 for "G-quadruplexes are promoter elements controlling nucleosome exclusion and RNA polymerase II pausing"

### Sheet: TableS2
Extended data table 2: Motif search analysis
		K562 (Homo sapiens)					RAJI (Homo sapiens)					DP (Mus musculus)
					corrected for FC biaised at promoter					corrected for FC biaised at promoter					corrected for FC biaised at promoter
MOTIF	Sequence/prediction	Observ	Expected	OBS/EXP	Expected	OBS/EXP	Observ	Expected	OBS/EXP	Expected	OBS/EXP	Observ	Expected	OBS/EXP	Expected	OBS/EXP
BREd	RTDKKK	6129	7426.5	0.8	7779.1	0.8	6267	7435.4	0.8	7788.4	0.8	5782	7349.7	0.8	7407.2	0.8
BREu	SSRCGCC	3772	243.1	15.5	528	7.1	3680	243.4	15.1	528.6	7	3364	114.9	29.3	511.8	6.6
ETS	MGGAART	1480	561.8	2.6	528.9	2.8	1759	562.5	3.1	529.5	3.3	1260	586.2	2.1	503.6	2.5
G-quadruplex (G4H1.5)	G4Hunter algorithm	3763	492	7.6	1005.6	3.7	3398	492.6	6.9	1006.8	3.4	3184	590	5.4	943.5	3.4
G-quadruplex (G4H2.0)	G4Hunter algorithm	1766	122.1	14.5	262.2	6.7	1444	122.2	11.8	262.4	5.5	1291	228.7	5.6	234.7	5.5
G-quadruplex (QP1-7)	GGG_(N1-7)_GGG_(N1-7)_GGG_(N1-7)_GGG	1757	125.6	14	274.9	6.4	1467	125.8	11.7	275.2	5.3	1293	194.2	6.7	237.8	5.4
INR	YYANWYY	5244	7163.7	0.7	7337.8	0.7	5535	7172.3	0.8	7346.6	0.8	5025	7052.8	0.7	6987	0.7
NFY	CCAAT	1786	1433.4	1.2	1325	1.3	1989	1435.1	1.4	1326.6	1.5	1608	1525.5	1.1	1261.7	1.3
SP1 (non canonical)	GGGNGGG	4223	484.2	8.7	953.3	4.4	3948	484.8	8.1	954.4	4.1	3730	592.5	6.3	907.7	4.1
SP1	GGGCGGG	3112	54.2	57.417	119.1	26.1	2850	54.3	52.5	119.2	23.9	2681	54.4	49.2831	113.4	23.6
TATA	TATAWAAG	80	128	0.6	46.6	1.7	73	128.2	0.6	46.7	1.6	83	127.7	0.6	45.6	1.8
TATA	TATAW	721	2814.5	0.3	1373.3	0.5	523	2817.9	0.2	1374.9	0.4	509	2679.3	0.2	1344.6	0.4
Control_1	GGGHHGGG	1773	364.1	4.9	558.8	3.2	1647	364.5	4.5	559.5	2.9	1398	364.7	3.8	532.1	2.6
Control_2	GWG_(N1-7)_GWG_(N1-7)_GWG_(N1-7)_GWG	1680	868.3	1.9	1626.1	1	1708	869.3	2	1628	1	835	791.9	1.1	1548.4	0.5
Observed	Number promoters with a least one motif within -100 to +20bp of experimental TSS
Expected	Average number of fargments in a random genomic selection with a least one motif (10000 permutations, fragment size 121 bp)
