## Supplemental Table 3 for "G-quadruplexes are promoter elements controlling nucleosome exclusion and RNA polymerase II pausing"

### Sheet: Feuil2
	Mouse gene name	Human_gene_Name	Core Promoter Coordinates (mm10)	Core Promoter sequence cloned	SP1 binding site within G4	Fragment size	Full lenght promoter cloned	Full lenght promoter Coordinates (mm10)
1	PKM	PKM2	chr9:59,656,468-59,656,667	AGGCGGGGCGCCGCCGGCCGCAGCCCGGATTGGGCGAGGGGCGGGGCTGCGGAGGGATTGCGGCGGCCCGCAGCTGTGATAACCTTGAGGCCCAGTCGGCGCAGCCCCGCACAGCAGCGACTCGTCTTCACTTGACTGACGTCCGCTCTAGGTATCGCAGCAGGAACCGAAGTACGCCCGAGGTGAGCGGGGAGAACCTA	YES	200	200	chr9:59,656,468-59,656,667
2	PKM_G4mut	PKM2	chr9:59,656,468-59,656,667	AGGCGGGGCGCCGCCGGCCGCAGCCCGGATTGCGCGAGCGGCGGCGCTGCGGAGCGATTGCGGCGGCCCGCAGCTGTGATAACCTTGAGGCCCAGTCGGCGCAGCCCCGCACAGCAGCGACTCGTCTTCACTTGACTGACGTCCGCTCTAGGTATCGCAGCAGGAACCGAAGTACGCCCGAGGTGAGCGGGGAGAACCTA	NO	200	200	chr9:59,656,468-59,656,667
3	TAOK1	TAOK1	chr11:77,607,728-77,608,027	AAGGCGAGTGGGACCCCTCCTCTCTCCTCAAGCGGGCGGCGGCACCGGCTCACTCTCTTCGCCACCCTCCCTCTCTCCTTCCAAGCCCTGAAGCCACAGAGCTCGGCCGCTGCCCAGGTTCTCTCCCCCCCCCCTTCCCGACACCACTCCCCTCCTCCCGACAGACATCTCAGCCTCAGATCTCGCGAGAGTTCTTGCCTGACAGGCCCGACCCTGCGCGAGACAGGACAGTATGCGCGCGCGGGCGCGGGCGCGCGGGCGTCCTCTCGGGAGTGCGCGAATACTTAAAGCTGGGCGGAG	NO	300	300	chr11:77,607,728-77,608,027
4	TAOK1_G4mut	TAOK1	chr11:77,607,728-77,608,027	AAGGCGAGTGGGACCCCTCCTCTCTCCTCAAGCGGGCGGCGGCACCGGCTCACTCTCTTCGCCACCCTCCCTCTCTCCTTCCAAGCCCTGAAGCCACAGAGCTCGGCCGCTGCCCAGGTTCTCTCCGCCGCCGCTTCGCGACACCACTCCGCTCCTCGCGACAGACATCTCAGCCTCAGATCTCGCGAGAGTTCTTGCCTGACAGGCCCGACCCTGCGCGAGACAGGACAGTATGCGCGCGCGGGCGCGGGCGCGCGGGCGTCCTCTCGGGAGTGCGCGAATACTTAAAGCTGGGCGGAG	NO	300	300	chr11:77,607,728-77,608,027
5	KLF6	KLF6	chr13:5,861,179-5,861,578	ACCTCCCAGCGCCGACTCCTTCGGTGCGCCGTAGCCCTCGCCTTATATACCCTGCTAAAAATAGCCTGTGAGACGTCTTTCCAATCAGCGCAGGCCGAGTTCGAATTGCACCAATAAGGAGGCCTTTAATGAAGAGGCTCGGTCACGCCAGGCGGGGCCGCTGTGTGTCCGCACCGGCGATTGGTGCGAGCTGACATCATCGTCGCGCAGCCCCGGGTACAGGAGCGGCAGGATTGGGTACCGTGGGGGGCGGAGCTCCAAGCTGGTCACGTGGGGGGAGAAGGGGGGAGCCAAGCGGGGGAGGAGGGGGGAGGCTGGCAGCGGAGCTTTGAATAGGGAAGTTTTGCAGGGGTTACGCTTGCAGTCAGTCCGCTGTTTGCAAATATTGCGTGGGCTCGGC	NO	400	400	chr13:5,861,179-5,861,578
6	KLF6_G4mut	KLF6	chr13:5,861,179-5,861,578	ACCTCCCAGCGCCGACTCCTTCGGTGCGCCGTAGCCCTCGCCTTATATACCCTGCTAAAAATAGCCTGTGAGACGTCTTTCCAATCAGCGCAGGCCGAGTTCGAATTGCACCAATAAGGAGGCCTTTAATGAAGAGGCTCGGTCACGCCAGGCGGGGCCGCTGTGTGTCCGCACCGGCGATTGGTGCGAGCTGACATCATCGTCGCGCAGCCCCGGGTACAGGAGCGGCAGGATTGGGTACCGTGGGGGGCGGAGCTCCAAGCTGGTCACGTGGCGGCAGAAGCGGCGAGCCAAGCGGCGGAGGAGCGGCGAGGCTGGCAGCGGAGCTTTGAATAGGGAAGTTTTGCAGGGGTTACGCTTGCAGTCAGTCCGCTGTTTGCAAATATTGCGTGGGCTCGGC	NO	400	400	chr13:5,861,179-5,861,578
7	POLR2A_WT	POLR2A	chr11:69,758,540-69,758,746	CGCTCCGTGTAGGCCGGTGCGGGCGGCCCCGTAGCGCAAGGGAGGGCGGGAAAGGAAGGGGCGGGACACAAGGGCGAATCTATAAAGGGCGTCACTCAGCCAGTTCTCTCCTCAGAAGCGCCGAGAGCGCGACCGGGACGGTTGGAGAAGAAGGTGGCTCCCGGAAGGGGGAGAGACAAACTGCCGTAACCTCTGCCGTTCAGGATC	YES	207	711	chr11:69,758,540-69,759,250
8	POLR2A_G4mut	POLR2A	chr11:69,758,540-69,758,746	CGCTCCGTGTAGGCCGGTGCGGGCGGCCCCGTAGCGCAAGAGAGGGCGAGAAAGGAAGGAGCGAGACACAAGGGCGAATCTATAAAGGGCGTCACTCAGCCAGTTCTCTCCTCAGAAGCGCCGAGAGCGCGACCGGGACGGTTGGAGAAGAAGGTGGCTCCCGGAAGGGGGAGAGACAAACTGCCGTAACCTCTGCCGTTCAGGATC	NO	207	711	chr11:69,758,540-69,759,250
9	POLR2A_G4mut2	POLR2A	chr11:69,758,540-69,758,746	CGCTCCGTGTAGGCCGGTGCGGGCGGCCCCGTAGCGCAACGGAGGGCGCGAAAGGAACGGGCGGGACACAAGCGCGAATCTATAAAGGGCGTCACTCAGCCAGTTCTCTCCTCAGAAGCGCCGAGAGCGCGACCGGGACGGTTGGAGAAGAAGGTGGCTCCCGGAAGGGGGAGAGACAAACTGCCGTAACCTCTGCCGTTCAGGATC	YES	207	711	chr11:69,758,540-69,759,250
10	POLR2A_G4mut3	POLR2A	chr11:69,758,540-69,758,746	CGCTCCGTGTAGGCCGGTGCGGGCGGCCCCGTAGCGCAACGGAGGGCGCGAAAGGAACGGCCGGCACACAAGCGCGAATCTATAAAGGGCGTCACTCAGCCAGTTCTCTCCTCAGAAGCGCCGAGAGCGCGACCGGGACGGTTGGAGAAGAAGGTGGCTCCCGGAAGGGGGAGAGACAAACTGCCGTAACCTCTGCCGTTCAGGATC	NO	207	711	chr11:69,758,540-69,759,250
11	EEF1A1_WT	EEF1A1	chr9:78,481,621-78,481,840	CTGGTCGTGGGGGGAGGGGCGCACTGAGCGGGGGGGGGGGGGGTGATGGGGGGGAGGACCGGGGAGCTGGCGCGGGGCAAACTGGGAAAGCGGTGTCGTGTGCTGGCTCCGCCCTCTTCCCGAGGGTGGGGGAGAACGGTATATAAGTGCGGCAGTCGCCTTGGACGTTCTTTTTCGCAACGGGTTTGCCGTCAGAACGCAGGTGAGGGGCGGGTGTGGC	NO	220	1513	chr9:78,480,657-78,482,169
12	EEF1A1_G4mut	EEF1A1	chr9:78,481,621-78,481,840	CTGGTCGTGGGGGGAGGGGCGCACTGAGCGAAAAGGGAGGAAATGATAGAGAGGAGGACCGGAGAGCTGGCGCGGAGCAAACTGGGAAAGCGGTGTCGTGTGCTGGCTCCGCCCTCTTCCCGAGGGTGGGGGAGAACGGTATATAAGTGCGGCAGTCGCCTTGGACGTTCTTTTTCGCAACGGGTTTGCCGTCAGAACGCAGGTGAGGGGCGGGTGTGGCGC	NO	220	1513	chr9:78,480,657-78,482,169
13	EEF1A1_INV	EEF1A1	chr9:78,481,621-78,481,840	CTGGTCGTGGGGGGAGGGGCGCACTGAGCCCCAGTTTGCCCCGCGCCAGCTCCCCGGTCCTCCCCCCCATCACCCCCCCCCCCCCCAAAGCGGTGTCGTGTGCTGGCTCCGCCCTCTTCCCGAGGGTGGGGGAGAACGGTATATAAGTGCGGCAGTCGCCTTGGACGTTCTTTTTCGCAACGGGTTTGCCGTCAGAACGCAGGTGAGGGGCGGGTGTGGCG	NO	220	1513	chr9:78,480,657-78,482,169
Table S3: Sequence of the mouse model promoters used in this study. For the Polr2a and Eef1a1 promoters, the long promoter sequences were inserted. For all other promoters only the core promoters were inserted.
