## Supplemental Table 4 for "G-quadruplexes are promoter elements controlling nucleosome exclusion and RNA polymerase II pausing"

### Sheet: TableS3
Extended data table 4: Table of qPCR oligonucleotides used in this study
Organism	Oligo_name	Sequence	Amplicon_Alignment	Genome	Note
Vector	EEF1A1_Scan_1_F	TCCAGGCACGTATTGTGATG	Vector	pINTRO-MS2x256	Used for ChIP-qPCR and Mnase-qPCR
Vector	EEF1A1_Scan_1_R	ACGGTAGCCAATCACCGTAT	Vector	pINTRO-MS2x256	Used for ChIP-qPCR and Mnase-qPCR
Vector	EEF1A1_Scan_2_F	GATACGGTGATTGGCTACCG	Vector/EEF1A1_promoter	pINTRO-MS2x256/mm9	Used for ChIP-qPCR and Mnase-qPCR
Mouse	EEF1A1_Scan_2_R	CCCCGCTATCCTTCTGTTC	Vector/EEF1A1_promoter	pINTRO-MS2x256/mm9	Used for ChIP-qPCR and Mnase-qPCR
Mouse	EEF1A1_Scan_3_F	GAGGCGAACAGAAGGATAGC	chr9:78329893-78329974	mm9	Used for ChIP-qPCR and Mnase-qPCR
Mouse	EEF1A1_Scan_3_R	CCAAGGCTGTGTCAAGATCC	chr9:78329893-78329974	mm9	Used for ChIP-qPCR and Mnase-qPCR
Mouse	EEF1A1_Scan_4_F	ATAGATTCTGGCCGCCCTCT	chr9:78329782-78329869	mm9	Used for ChIP-qPCR and Mnase-qPCR
Mouse	EEF1A1_Scan_4_R	GGCGATCCCTCCTTTTGTAT	chr9:78329782-78329869	mm9	Used for ChIP-qPCR and Mnase-qPCR
Mouse	EEF1A1_Scan_5_F	AGGGACCGTCGCTAAATTCT	chr9:78329654-78329763	mm9	Used for ChIP-qPCR and Mnase-qPCR
Mouse	EEF1A1_Scan_5_R	TGAGCTTGTGTGCTCTGCTC	chr9:78329654-78329763	mm9	Used for ChIP-qPCR and Mnase-qPCR
Mouse	EEF1A1_Scan_6_F	CAAACTGGGAAAGCGGTGT	chr9:78329490-78329570	mm9	Used for ChIP-qPCR and Mnase-qPCR
Mouse	EEF1A1_Scan_6_R	CGACTGCCGCACTTATATACC	chr9:78329490-78329570	mm9	Used for ChIP-qPCR and Mnase-qPCR
Mouse	EEF1A1_Scan_7_F	GGTGGGGGAGAACGGTAT	chr9:78329463-78329523	mm9	Used for ChIP-qPCR and Mnase-qPCR
Mouse	EEF1A1_Scan_7_R	ACCCGTTGCGAAAAAGAAC	chr9:78329463-78329523	mm9	Used for ChIP-qPCR and Mnase-qPCR
Mouse	EEF1A1_Scan_8_F	GCGGGGATTAGCTGCGAG	chr9:78329299-78329368	mm9	Used for ChIP-qPCR and Mnase-qPCR
Mouse	EEF1A1_Scan_8_R	GCTAGGCCTCGCACTCTG	chr9:78329299-78329368	mm9	Used for ChIP-qPCR and Mnase-qPCR
Mouse	EEF1A1_Scan_9_F	GTAGCCTCGCCTCGTGTC	chr9:78329213-78329289	mm9	Used for ChIP-qPCR and Mnase-qPCR
Mouse	EEF1A1_Scan_9_R	AGAGTGCGGCCGGAGTAG	chr9:78329213-78329289	mm9	Used for ChIP-qPCR and Mnase-qPCR
Mouse	EEF1A1_Scan_10_F	GCCGCACTCTGGTCTTTTT	chr9:78329146-78329222	mm9	Used for ChIP-qPCR and Mnase-qPCR
Mouse	EEF1A1_Scan_10_R	TTAGCCCCTATTGCTGAACG	chr9:78329146-78329222	mm9	Used for ChIP-qPCR and Mnase-qPCR
Mouse	EEF1A1_Scan_11_F	CGTTCAGCAATAGGGGCTAA	chr9:78329071-78329165	mm9	Used for ChIP-qPCR and Mnase-qPCR
Mouse	EEF1A1_Scan_11_R	ACTCCTGTCCCTCCATTCCT	chr9:78329071-78329165	mm9	Used for ChIP-qPCR and Mnase-qPCR
Mouse	EEF1A1_Scan_12_F	TTTTCCCGAAGCAACCAGG	chr9:78328897-78329002	mm9	Used for ChIP-qPCR and Mnase-qPCR
Mouse	EEF1A1_Scan_12_R	CTAGTTAGGGAGGCAGGGC	chr9:78328897-78329002	mm9	Used for ChIP-qPCR and Mnase-qPCR
Mouse	EEF1A1_Scan_13_F	CACGATCTGGCTTGGCGG	chr9:78328853-78328942	mm9	Used for ChIP-qPCR and Mnase-qPCR
Mouse	EEF1A1_Scan_13_R	ATCTTTCCACGCACGCAAC	chr9:78328853-78328942	mm9	Used for ChIP-qPCR and Mnase-qPCR
Mouse	EEF1A1_Scan_14_F	GTTGCCCTGCCTCCCTAA	chr9:78328849-78328918	mm9	Used for ChIP-qPCR and Mnase-qPCR
Mouse	EEF1A1_Scan_14_R	GGCCATCTTTCCACGCAC	chr9:78328849-78328918	mm9	Used for ChIP-qPCR and Mnase-qPCR
Mouse	EEF1A1_Scan_15_F	CTGTTGCAAGGAGCTCAAAA	chr9:78328761-78328837	mm9	Used for ChIP-qPCR and Mnase-qPCR
Mouse	EEF1A1_Scan_15_R	CTCTTCCTTTGTGTGGGTGA	chr9:78328761-78328837	mm9	Used for ChIP-qPCR and Mnase-qPCR
Mouse	EEF1A1_Scan_16_F	CTATCGGCCGCAATAGTCAC	chr9:78328638-78328716	mm9	Used for ChIP-qPCR and Mnase-qPCR
Mouse	EEF1A1_Scan_16_R	ACTCCAACGCCATTACATCC	chr9:78328638-78328716	mm9	Used for ChIP-qPCR and Mnase-qPCR
Mouse	EEF1A1_Scan_17_F	GGATGTAATGGCGTTGGAGT	chr9:78328563-78328657	mm9	Used for ChIP-qPCR and Mnase-qPCR
Mouse	EEF1A1_Scan_17_R	CAAGGGGACAAATTCCAAAA	chr9:78328563-78328657	mm9	Used for ChIP-qPCR and Mnase-qPCR
Mouse	EEF1A1_Scan_18_F	TGTCCCCTTGAGTTTTGAGC	chr9:78328475-78328572	mm9	Used for ChIP-qPCR and Mnase-qPCR
Mouse	EEF1A1_Scan_18_R	TAGCGGTGGTTTTCACAACA	chr9:78328475-78328572	mm9	Used for ChIP-qPCR and Mnase-qPCR
Vector	EEF1A1_Scan_19_F	AAGCGAAAGGGAAACCAGAG	Vector	pINTRO-MS2x256	Used for ChIP-qPCR and Mnase-qPCR
Vector	EEF1A1_Scan_19_R	TTTTTGGCGTACTCACCAGTC	Vector	pINTRO-MS2x256	Used for ChIP-qPCR and Mnase-qPCR
Human	GAPDH_NDR_F	CTAGCCTCCCGGGTTTCTCT	chr12:6643704-6643769	hg19	Used for Mnase-qPCR (control)
Human	GAPDH_NDR_R	ACAGTCAGCCGCATCTTCTT	chr12:6643704-6643769	hg19	Used for Mnase-qPCR (control)
